# Constraint-based modeling predicts metabolic signatures of low- and high-grade serous ovarian cancer

**DOI:** 10.1101/2023.03.09.531870

**Authors:** Kate E. Meeson, Jean-Marc Schwartz

## Abstract

Ovarian cancer is an aggressive, heterogeneous disease, burdened with late diagnosis and resistance to chemotherapy. Clinical features of ovarian cancer could be explained by investigating its metabolism, and how the regulation of specific pathways link to individual phenotypes. Ovarian cancer is of particular interest for metabolic research due to its heterogeneous nature, with five distinct subtypes having been identified, each of which may display a unique metabolic signature. To elucidate metabolic differences, constraint-based modeling (CBM) represents a powerful technology, inviting the integration of ‘omics’ data, such as transcriptomics. However, many CBM methods have not prioritised accurate growth rate predictions, and there are very few ovarian cancer genome-scale studies, thus highlighting a niche in disease research. Here, a novel method for constraint-based modeling has been developed, employing the genome-scale model Human1 and flux balance analysis (FBA), enabling the integration of *in vitro* growth rates, transcriptomics data and media conditions to predict the metabolic behaviour of cells. Using low- and high-grade ovarian cancer as a case study, subtype-specific metabolic differences have been predicted, which have been supported with CRISPR-Cas9 data and an extensive literature review. Metabolic drivers of aggressive phenotypes, as well as pathways responsible for increased proliferation and chemoresistance in low-grade cell lines have been suggested. Experimental gene dependency data has been used to validate fatty acid biosynthesis and the pentose phosphate pathway as essential for low-grade cellular growth, highlighting potential vulnerabilities for this ovarian cancer subtype.
