## Supplementary material for "Constraint-based modeling predicts metabolic signatures of low- and high-grade serous ovarian cancer": downstream_3

reopened_reaction	downstream_reaction	downstream_flux
MAR06918	MAR06914	0, 0, 0, 0, 0, 0
3, 52.37, 32, 3.3, 3, 3.9	MAR00483	0, 3.6, 0, 0, 0, 0
	MAR00563	0, 3.7, 0, 0, 0, 0
	MAR02035	0, 7.8, 0, 0, 0, 0
	MAR02366	0, 0, 0, 0, 0, 0
	MAR02367	0, 0, 0, 0, 0, 0
	MAR02369	0, 0, 0, 0, 0, 0
	MAR02370	0, 0, 0, 0, 0, 0
	MAR02372	0, 0.7, 0, 0, 0, 0
	MAR02373	0, 5.4, 0, 0, 0, 0
	MAR03211	0, 0, 0, 0, 0, 0
	MAR03751	0, 0.07, 0, 0, 0, 0
	MAR03783	(-2.1, 0, 0, 0, -1.6, -1.3)
	MAR04242	0, 0, 0, 0, 0, 0
	MAR04575	0.003, 0.007, 0.005, 0.003, 0.003, 0.003
	MAR06911	(-1.9, 0, -24, 0, -1, 0)
MAR13081	MAR03859	0, 0, 0, 0, 0, 0
0, 13.9, 0, 0, 0, 0	MAR04184	0, 0, 0, 0, 0, 0
	MAR08514	0, 0, 0, 0, 0, 0
MAR11443	MAR06726	0, 0, 0, 0, 0, 0
(-3, -6.5, -5.2, -3.8, -3.2, -2.9)	MAR06727	0, 0, 0, 0, 0, 0
MAR06921	MAR03769	0, -2.6, 2.1, 0, 0, 0
4, 3.9, 28.6, 3.7, 4, 4.4	MAR03838	0.07, -0.03, 0.4, 3.7, 1.4, 3
	MAR04652	0, 0, 0.2, 0, 0, 0
