## Supplementary material for "Constraint-based modeling predicts metabolic signatures of low- and high-grade serous ovarian cancer": lg_hg_media_subtype_site

cell_line	histoptye	ref	CCLE-defined media	ref2	site	ref3
Caov3	HGSOC	Barnes et al, 2021	DMEM + 10% FBS	https://www.atcc.org/products/htb-75	ovary	Cellosaurus.org
Caov4	HGSOC	Barnes et al, 2021	Leibovitz's L-15 medium + 20% FBS	https://www.atcc.org/products/htb-76	fallopian tube	Cellosaurus.org
COV318	HGSOC	Barnes et al, 2021	DMEM + 10% FBS	(Barretina et al., 2012)	ascites	Cellosaurus.org
COV362	HGSOC	Barnes et al, 2021	DMEM+10% FBS	(Barretina et al., 2012)	pleural effusion	Cellosaurus.org
FU-OV-1	HGSOC	Barnes et al, 2021	80-90% mixture of Ham's F12 + Dulbecco's MEM (at 1:1) + 10-20% h.i. FBS	https://www.dsmz.de/collection/catalogue/details/culture/ACC-444	ovary	Cellosaurus.org
JHOS-2	HGSOC	Barnes et al, 2021	DMEM:F12 + 10% FBS	(Barretina et al., 2012)	lymph node	Cellosaurus.org
JHOS-4	HGSOC	Barnes et al, 2021	DMEM:F12 + 10% FBS	(Barretina et al., 2012)	peritoneum	Cellosaurus.org
KURAMOCHI	HGSOC	Barnes et al, 2021	RPMI1640 medium with 10% fetal calf serum	http://www.cellbankaustralia.com/kuramochi.html	ascites	Cellosaurus.org
NIHOVCAR3	HGSOC	Barnes et al, 2021	RPMI+20%FBS	(Barretina et al., 2012)	ascites	Cellosaurus.org
OAW28	HGSOC	Barnes et al, 2021	DMEM + 2mM Glutamine + 1mM Sodium Pyruvate (NaP) + 20 IU/l Bovine Insulin + 10% Foetal Bovine Serum (FBS)	https://www.culturecollections.org.uk/products/celllines/generalcell/detail.jsp?refId=85101601&collection=ecacc_gc	ascites	Cellosaurus.org
ONCO-DG-1	HGSOC	Barnes et al, 2021	90% RPMI 1640 + 10% heat inactivated FBS	https://www.dsmz.de/collection/catalogue/details/culture/ACC-507	ascites	Cellosaurus.org
OVCAR-4	HGSOC	Barnes et al, 2021	Leibovitz's L-15 medium + 20% FBS	https://www.atcc.org/products/htb-76	ascites	Cellosaurus.org
OVKATE	HGSOC	Barnes et al, 2021	RPMI-1640+10% FBS	(Barretina et al., 2012)	ovary	Cellosaurus.org
OVSAHO	HGSOC	Barnes et al, 2021	RPMI-1640+10%FBS	(Barretina et al., 2012)	abdomen	Cellosaurus.org
SNU-119	HGSOC	Barnes et al, 2021	RPMI 1640 with L-glutamine (300mg/L), 90%; heat inactivated fetal bovine serum (FBS),10%		ascites	Cellosaurus.org
SNU-8	HGSOC	Barnes et al, 2021	RPMI 1640 with L-glutamine (300mg/L), 90%; heat inactivated fetal bovine serum (FBS),10%		ascites	Cellosaurus.org
COV504	HGSOC	Depmap.org	DMEM + 2mM Glutamine + 10% Foetal Bovine Serum (FBS)	https://www.culturecollections.org.uk/products/celllines/generalcell/detail.jsp?refId=07071902&collection=ecacc_gc	pleural effusion	Cellosaurus.org
OVCAR-5	HGSOC	Depmap.org	RPMI-1640+ 5% FBS	(Barretina et al., 2012)	ascites	Cellosaurus.org
59M	LGSOC	Barnes et al, 2021	DMEM + 2mM Glutamine + 1mM Sodium Pyruvate (NaP) + 20 IU/l Bovine Insulin + 10% Foetal Bovine Serum (FBS)	http://www.cellbankaustralia.com/59m.html	ascites	Cellosaurus.org
ES2	LGSOC	Barnes et al, 2021	McCOY'S5A + 10%FBS	(Barretina et al., 2012)	ovary	Cellosaurus.org
HEY A8	LGSOC	Barnes et al, 2021	DMEM +10% FBS + 1% MEM vitamins + 1% MEM non-essential Aas	PMID: 27147568	unspecified	Cellosaurus.org
JHOM-1	LGSOC	Barnes et al, 2021	DMEM:F12+10% FBS	(Barretina et al., 2012)	ovary	Cellosaurus.org
OV56	LGSOC	Barnes et al, 2021	DMEM:HAM's F12 1:1 +5% FBS	(Barretina et al., 2012)	ascites	Cellosaurus.org
OV7	LGSOC	Barnes et al, 2021	DMEM:F12 (1:1)+5%FBS	(Barretina et al., 2012)	unspecified	Cellosaurus.org
OVCAR-8	LGSOC	Barnes et al, 2021	RPMI1640 + 5% FBS + 160ug/mL hygromycin B	https://www.atcc.org/products/crl-3468	unspecified	Cellosaurus.org
TYK-nu	LGSOC	Barnes et al, 2021	EMEM with 10% FBS	(Barretina et al., 2012)	unspecified	Cellosaurus.org
