## Supplementary material for "Constraint-based modeling predicts metabolic signatures of low- and high-grade serous ovarian cancer": reopened_fluxes

reopened_reaction	59m_flux(mmol/gDW/hour)	heya8_flux(mmol/gDW/hour)	ov56_flux(mmol/gDW/hour)	caov3_flux(mmol/gDW/hour)	cov318_flux(mmol/gDW/hour)	oaw28_flux(mmol/gDW/hour)
MAR06916	3.041	52.37	32.04	3.3	3	3.9
MAR06918	0	27.8	0	0	0	0
MAR13081	0	13.9	0	0	0	0
MAR11443	-3.01	-6.46	-5.25	-3.78	-3.21	-2.92
MAR06921	4	3.93	28.6	3.67	3.95	4.36
